# Structure and dynamics of endogenous protein complexes in human heart tissue captured by native nanoproteomics

**DOI:** 10.1101/2023.06.13.544817

**Authors:** Emily A. Chapman, David S. Roberts, Timothy N. Tiambeng, Jãán Andrews, Man-Di Wang, Emily A. Reasoner, Jake A. Melby, Brad H. Li, Donguk Kim, Andrew J. Alpert, Song Jin, Ying Ge

## Abstract

Protein complexes are highly dynamic entities that display substantial diversity in their assembly, post-translational modifications, and non-covalent interactions, allowing them to play critical roles in various biological processes. The heterogeneity, dynamic nature, and low abundance of protein complexes in their native states present tremendous challenges to study using conventional structural biology techniques. Here we develop a “native nanoproteomics” strategy for the native enrichment and subsequent native top-down mass spectrometry (nTDMS) of of low-abundance protein complexes. Specifically, we demonstrate the first comprehensive characterization of the structure and dynamics of cardiac troponin (cTn) complexes directly from human heart tissue. The endogenous cTn complex is effectively enriched and purified using peptide-functionalized superparamagnetic nanoparticles under non-denaturing conditions to enable the isotopic resolution of cTn complexes, revealing their complex structure and assembly. Moreover, nTDMS elucidates the stoichiometry and composition of the heterotrimeric cTn complex, localizes Ca^2+^ binding domains (II-IV), defines cTn-Ca^2+^ binding dynamics, and provides high-resolution mapping of the proteoform landscape. This native nanoproteomics strategy opens a new paradigm for structural characterization of low-abundance native protein complexes.
