## Supplementary material for "Structure and dynamics of endogenous protein complexes in human heart tissue captured by native nanoproteomics": Summary of cTn proteoforms identified using nTDMS

### Sheet: cTnI 
Formula	Experimental Mass (Da)	Ion	Theoretical Mass (Da)	Error(ppm)
C44H74N12O13S0	978.563	y8	978.561	2.2467
C67H97N18O20S1	1505.68	y12	1505.67	3.6529
C70H92N19O21S1	1566.82	y14	1566.82	3.8157
C75H103N21O22S1	1681.85	y15	1681.85	3.2768
C80H110N22O24S1	1794.94	y16	1794.93	3.1675
C85H134N23O25S1	1908.98	y17	1908.97	3.712
C97H137N27O29S1	2175.99	y18	2175.98	3.1095
C106H156N29O32S1	2379.25	y20	2379.25	0.4391
C115H185N32O34S1	2590.18	y22	2590.16	7.6877
C157H265N43O47S1	3536.79	y30	3536.78	3.3216
C196H292N54O59S2	4410.01	y38	4409.97	8.4433
C222H341N61O66S2	4982.64	y42	4982.63	2.5984
C60H73N17O18S1	1351.61	b13	1351.61	0.5906
C96H135N26O29S1	2148.02	b18	2148	5.353
C101H160N28O30S1	2277.06	b19	2277.05	4.1021
C108H163N30O32S1	2424.14	b20	2424.12	8.7064
C116H170N32O35S1	2603.14	b23	2603.18	13.5
C132H211N36O39S1	2956.4	b25	2956.38	8.1826
C132H211N36O39S1	2956.39	b26	2956.42	9.3132
C169H279N46O51S1	3800.83	b33	3800.81	3.4477

### Sheet: TnC 
									Formula	Experimental Mass (Da)	Ion	Theoretical Mass (Da)	Error (ppm)
								TnC	C32H55N9O9S0	709.348	y6	709.347	1.1738
									C49H88N13O15S0	1098.54	y9	1098.54	0.4841
									C55H101N15O16S0	1227.58	y10	1227.58	0.2228
								Formula	C60H78N16O18S1	1342.61	y11	1342.61	0.1692
								C32H55N9O9S0	C67H97N18O20S1	1505.67	y12	1505.67	0.0872
								C49H88N13O15S0	C72H92N20O22S1	1620.7	y13	1620.7	0.2585
								C55H101N15O16S0	C77H115N21O23S1	1733.79	y14	1733.79	1.0652
								C60H78N16O18S1	C87H118N24O26S1	1946.91	y16	1946.91	0.1973
								C67H97N18O20S1	C92H143N25O27S1	2061.93	y17	2061.94	2.5853
								C72H92N20O22S1	C97H137N27O29S1	2175.98	y18	2175.98	1.0802
								C77H115N21O23S1	C108H157N30O32S1	2418.12	y20	2418.12	0.1737
								C87H118N24O26S1	C114H193N31O34S1	2573.16	y21	2573.11	19.6561
								C92H143N25O27S1	C115H185N32O34S1	2590.16	y22	2590.16	1.1963
								C97H137N27O29S1	C153H255N42O46S1	3448.58	y29	3448.58	0.7229
								C108H157N30O32S1	C159H254N44O47S1	3563.61	y30	3563.61	0.3071
								C114H193N31O34S1	C267H422N73O80S2	5995.79	y51	5995.74	7.9443
								C115H185N32O34S1	C269H426N74O81S2	6012.8	y52	6012.8	0.1188
								C153H255N42O46S1	C288H475N79O86S2	6480.87	y56	6480.97	14.9841
								C159H254N44O47S1	C354H550N97O106S3	7952.62	y68	7952.66	5.8774
								C267H422N73O80S2	C368H575N101O110S3	8264.67	y71	8264.77	12.4853
								C269H426N74O81S2	C373H583N103O112S3	8392.74	y72	8392.87	15.539
								C288H475N79O86S2	C377H592N104O113S3	8479.79	y73	8479.9	12.7842
								C354H550N97O106S3	C382H616N105O114S3	8594.82	y74	8594.93	12.3592
								C368H575N101O110S3	C441H678N121O132S4	9908.57	y85	9908.61	4.0352
								C373H583N103O112S3	C448H703N123O134S4	10077.5	y86	10077.6	11.7613
								C377H592N104O113S3	C453H697N125O136S4	10192.7	y87	10192.6	9.0056
								C382H616N105O114S3	C460H714N126O138S4	10339.6	y88	10339.7	11.7471
								C441H678N121O132S4	C483H745N133O145S4	10855.9	y94	10855.9	5.3716
								C448H703N123O134S4	C488H769N134O146S4	10970.9	y95	10971	0.5635
								C453H697N125O136S4	C494H767N136O148S4	11099.9	y96	11100	9.5057
								C460H714N126O138S4	C585H897N161O175S5	13137.9	y114	13137.9	1.2854
								C483H745N133O145S4	C667H1036N183O199S6	14986.9	y131	14986.8	6.2986
								C488H769N134O146S4	C669H1040N184O200S6	15043.8	y132	15043.8	0.5396
								C494H767N136O148S4	C702H1092N193O210S6	15778.3	y138	15778.2	2.2917
								C585H897N161O175S5	C705H1097N194O211S6	15849.2	y139	15849.3	2.5453
								C667H1036N183O199S6	C708H1103N195O212S6	15920.2	y140	15920.3	3.5634
								C669H1040N184O200S6	C731H1148N201O219S6	16438.6	y144	16438.6	0.8297
								C702H1092N193O210S6	C735H1159N202O220S6	16526.5	y145	16526.7	11.7705
								C705H1097N194O211S6	C753H1178N207O225S6	16912.7	y148	16912.8	6.7277
								C708H1103N195O212S6	C783H1212N215O234S7	17594.1	y154	17594.1	3.6403
								C731H1148N201O219S6	C30H63N8O9S0	679.253	b5	679.252	0.2217
								C735H1159N202O220S6	C39H64N11O12S0	878.385	b7	878.384	0.9525
								C753H1178N207O225S6	C42H69N12O13S0	949.421	b8	949.422	0.8431
								C783H1212N215O234S7	C47H78N13O14S0	1048.49	b9	1048.49	0.491
								C30H63N8O9S0	C52H101N14O16S0	1177.53	b10	1177.53	0.9472
								C39H64N11O12S0	C58H113N16O17S0	1305.59	b11	1305.59	0.462
								C42H69N12O13S0	C63H88N17O19S1	1418.68	b12	1418.68	0.0745
								C47H78N13O14S0	C73H108N20O22S1	1648.77	b14	1648.77	0.3318
								C52H101N14O16S0	C79H105N22O24S1	1777.81	b15	1777.81	0.3319
								C58H113N16O17S0	C101H160N28O30S1	2277.05	b19	2277.05	0.7502
								C63H88N17O19S1	C114H173N31O34S1	2552.21	b21	2552.21	0.422
								C73H108N20O22S1	C117H178N32O35S1	2623.25	b22	2623.25	0.4627
								C79H105N22O24S1	C120H183N33O36S1	2694.29	b23	2694.28	0.4777
								C101H160N28O30S1	C126H198N35O38S1	2841.35	b24	2841.35	0.6293
								C114H173N31O34S1	C132H211N36O39S1	2956.38	b25	2956.38	0.7951
								C117H178N32O35S1	C137H204N38O41S1	3069.47	b26	3069.46	0.5331
								C120H183N33O36S1	C143H233N39O43S1	3216.53	b27	3216.53	0.3858
								C126H198N35O38S1	C148H228N41O44S1	3315.6	b28	3315.6	0.149
								C132H211N36O39S1	C153H235N42O46S1	3428.69	b29	3428.68	0.4895
								C137H204N38O41S1	C155H254N43O46S1	3485.71	b30	3485.71	0.3109
								C143H233N39O43S1	C158H259N44O47S1	3556.75	b31	3556.74	0.7222
								C148H228N41O44S1	C169H279N46O51S1	3800.81	b33	3800.81	0.2694
								C153H235N42O46S1	C176H295N48O53S1	3960.9	b35	3960.84	14.6778
								C155H254N43O46S1	C195H300N54O58S2	4390.1	b39	4390.1	0.0136
								C158H259N44O47S1	C206H305N57O62S2	4632.24	b41	4632.23	1.5063
								C169H279N46O51S1	C214H333N59O64S2	4817.35	b43	4817.35	0.6976
								C176H295N48O53S1	C242H371N67O73S2	5447.68	b48	5447.68	0.4936
								C195H300N54O58S2	C251H388N69O75S2	5632.77	b50	5632.76	2.3722
								C206H305N57O62S2	C256H412N70O76S2	5746.81	b51	5746.8	0.5821
								C214H333N59O64S2	C265H413N73O79S2	5944.91	b53	5944.9	1.0805
								C242H371N67O73S2	C275H442N75O82S2	6171	b55	6171	0.1093
								C251H388N69O75S2	C280H451N77O84S2	6300.04	b56	6300.04	0.0419
								C256H412N70O76S2	C297H435N82O89S3	6670.23	b59	6670.23	0.1543
								C265H413N73O79S2	C308H458N85O92S3	6914.35	b61	6914.35	0.4817
								C275H442N75O82S2	C313H466N86O94S3	7029.38	b62	7029.38	0.4101
								C280H451N77O84S2	C318H490N88O95S3	7158.42	b63	7158.42	0.2482
								C297H435N82O89S3	C323H484N89O97S3	7257.49	b64	7257.49	0.6028
								C308H458N85O92S3	C328H509N90O98S3	7372.52	b65	7372.52	0.4
								C313H466N86O94S3	C334H505N92O100S3	7501.55	b66	7501.56	1.43
								C318H490N88O95S3	C339H531N93O101S3	7616.59	b67	7616.59	0.3201
								C323H484N89O97S3	C362H575N99O108S3	8132.79	b73	8132.8	1.4692
								C328H509N90O98S3	C374H573N103O112S3	8394.89	b75	8394.9	1.123
								C334H505N92O100S3	C418H642N115O125S4	9400.39	b83	9400.41	2.3946
								C339H531N93O101S3	C434H676N119O130S4	9762.57	b86	9762.56	1.1073
								C362H575N99O108S3	C440H675N121O131S4	9877.57	b87	9877.58	1.6861
								C374H573N103O112S3	C446H682N123O134S4	10032.6	b88	10032.6	0.398
								C418H642N115O125S4	C454H700N125O136S4	10207.7	b90	10207.7	1.0124
								C434H676N119O130S4	C459H709N126O137S4	10304.6	b91	10304.7	8.3063
								C440H675N121O131S4	C554H861N152O166S5	12459.7	b109	12459.7	0.4774
								C446H682N123O134S4	C557H852N153O167S5	12516.5	b110	12516.7	16.3617
								C454H700N125O136S4	C585H895N161O175S5	13096	b115	13096.1	3.9757
								C459H709N126O137S4	C648H1024N178O194S5	14563.6	b128	14563.8	12.0569
								C554H861N152O166S5	C663H1037N182O198S6	14908.8	b131	14908.9	6.4379
								C557H852N153O167S5	C669H1020N184O200S6	15023.7	b132	15023.9	14.4916
								C585H895N161O175S5	C707H1106N194O211S6	15882.3	b139	15882.3	5.8346
								C648H1024N178O194S5	C709H1109N195O212S6	15939.2	b140	15939.4	8.2146
								C663H1037N182O198S6	C714H1118N196O214S6	16054.3	b141	16054.4	6.6666
								C669H1020N184O200S6	C730H1148N201O218S6	16410.5	b144	16410.6	1.8907
								C707H1106N194O211S6	C735H1158N202O220S6	16525.5	b145	16525.6	7.5783
								C709H1109N195O212S6	C738H1148N203O221S6	16582.5	b146	16582.6	7.0291
								C714H1118N196O214S6	C815H1273N224O244S7	18325.4	b160	18325.5	5.0355
								C730H1148N201O218S6
								C735H1158N202O220S6
								C738H1148N203O221S6
								C815H1273N224O244S7

### Sheet: cTnT
Formula	Experimental Mass (Da)	Ion	Theoretical Mass (Da)	Error (ppm)
C42H64N12O13S0	944.557	y8	944.556	1.561
C45H85N12O13S0	1001.58	y9	1001.58	1.7648
C50H93N14O15S0	1129.67	y10	1129.67	1.3699
C87H128N24O26S1	1957.17	y17	1957.17	0.6565
C92H136N25O28S1	2071.21	y18	2071.21	0.9414
C97H147N27O29S1	2186.24	y19	2186.24	1.9637
C188H284N52O56S2	4230.38	y35	4230.37	1.3139
C194H294N53O58S2	4358.47	y36	4358.47	0.4443
C205H314N56O61S2	4600.56	y38	4600.56	1.4835
C210H310N58O63S2	4715.59	y39	4715.58	0.5815
C216H335N59O64S2	4843.69	y40	4843.68	1.5963
C222H350N61O66S2	4990.76	y41	4990.75	1.5191
C228H346N63O68S2	5118.85	y42	5118.84	1.1983
C234H357N64O70S2	5247.89	y43	5247.89	0.7758
C237H362N65O71S2	5318.93	y44	5318.92	1.198
C242H371N67O73S2	5447.97	y45	5447.97	1.0797
C247H394N68O74S2	5561.06	y46	5561.05	1.136
C254H399N70O76S2	5710.06	y47	5710.06	0.6293
C260H409N71O78S2	5838.16	y48	5838.16	1.1769
C269H427N74O80S2	6038.29	y50	6038.27	2.2294
C302H468N83O90S3	6793.67	y56	6793.67	0.2084
C326H496N90O97S3	7319.96	y60	7319.99	3.8436
C331H518N91O99S3	7448.06	y61	7448.05	1.4615
C337H502N93O101S3	7563.09	y62	7563.08	1.5568
C358H562N99O107S3	8056.32	y66	8056.31	1.4571
C395H625N109O118S3	8879.82	y73	8879.81	0.8942
C401H635N110O120S3	9007.91	y74	9007.9	1.108
C455H713N125O136S4	10231.7	y84	10231.7	1.2079
C533H808N147O160S5	11987.6	y99	11987.6	1.5157
C625H981N172O187S5	14048.7	y117	14048.7	1.2182
C631H992N173O189S5	14177.7	y118	14177.7	0.9947
C636H1002N175O190S5	14292.8	y119	14292.8	0.7989
C664H1020N183O199S6	14933.2	y124	14933.1	1.9612
C971H1519N267O290S8	21815.8	y178	21815.7	6.7959
C32H44N9O10S0	714.308	b6	714.307	1.5915
C48H89N13O14S0	1071.46	b9	1071.46	1.549
C58H122N16O17S0	1314.49	b10	1314.49	1.0617
C93H127N26O28S1	2087.76	b16	2087.76	0.8302
C289H468N79O86S2	6486.58	b56	6486.56	2.3129
C360H554N99O108S3	8088.3	b70	8088.33	3.3377
C1157H1806N318O346S10	26011.4	b217	26011.9	16.5138
C1528H2373N420O457S13	34333.9	b286	34334.3	9.9414
